# The Endocannabinoid System’s Contribution to Placebo Analgesia

**DOI:** 10.64898/2026.02.25.707676

**Authors:** Rossi Tomin, Kevin Murray, Georgia E. Hadjis, Omar Khalil, Christine Sexton, Stephanie L. Bourke, James S. Khan, David P. Finn, Lauren Y. Atlas, Massieh Moayedi

## Abstract

Placebo analgesia—pain reduction from inert treatments—varies widely across individuals, yet its neurochemical basis remains poorly understood. While endogenous opioids, specifically β-endorphin, contribute to placebo effects, mu-opioid receptor blockade does not fully abolish analgesia, implicating additional systems. Here, we investigate the endogenous cannabinoid (eCB) system’s contribution to placebo analgesia in 48 healthy adults using a validated placebo paradigm with blood sampling. We quantified circulating levels of eCB ligands and β-endorphin at baseline, as well as before and after placebo and control conditions to determine condition-related changes. Individual differences in placebo analgesia were associated with increases in fatty acid amide hydrolase (FAAH) substrates—a composite of anandamide, palmitoylethanolamide, and oleoylethanolamide—but not 2-arachidonoylglycerol or β-endorphin alone. Critically, β-endorphin moderated this relationship: FAAH substrates were strongly associated with pain reduction only when β-endorphin levels were low. These findings provide evidence that eCB and opioid systems interact in a state-dependent manner during placebo analgesia in humans, with implications for understanding individual variability in treatment responses.
