## Supplementary material for "The Endocannabinoid System’s Contribution to Placebo Analgesia": Table S5

### Sheet: Sheet1
Table S5. Linear mixed model results for pain ratings predicted by changes in OEA and condition.
Model Fit
Type	R²	df	LRT χ²	p
Conditional	0.7	36	1000.89	<.001
Marginal	0.221	32	48.458	0.031
Fixed Effects Omnibus Tests
Effect	F	df	df (res)	p
A Allele	1.838	1	38	0.183
Cannabis Use	3.212	1	38	0.081
Testing Time	4.27e−4	1	38	0.984
Sex	0.871	1	38	0.357
Condition	14.309	1	1081	<.001
OEA	1.897	1	1081	0.169
2-AG	0.394	1	1081	0.531
A Allele × OEA	0.066	1	1081	0.797
OEA × 2-AG	3.413	1	1081	0.065
A Allele × Cannabis Use	0.032	1	38	0.86
Cannabis Use × 2-AG	0.426	1	1081	0.514
Cannabis Use × OEA	2.737	1	1081	0.098
A Allele × Sex	0.003	1	38	0.954
Sex × OEA	4.544	1	1081	0.033
Sex × 2-AG	2.832	1	1081	0.093
Cannabis Use × Sex	1.597	1	38	0.214
A Allele × Testing Time	4.15e−4	1	38	0.984
Cannabis Use × Testing Time	0.036	1	38	0.85
Testing Time × OEA	0.36	1	1081	0.549
Testing Time × 2-AG	0.628	1	1081	0.428
A Allele × Condition	0.134	1	1081	0.715
Cannabis Use × Condition	0.048	1	1081	0.826
Sex × Condition	3.297	1	1081	0.07
Testing Time × Condition	1.829	1	1081	0.177
Condition × OEA	2.597	1	1081	0.107
Condition × 2-AG	0.801	1	1081	0.371
A Allele × 2-AG	0.003	1	1081	0.957
A Allele × Condition × OEA	0.006	1	1081	0.939
Sex × Condition × OEA	2.668	1	1081	0.103
Condition × OEA × 2-AG	5.475	1	1081	0.019
Sex × Condition × 2-AG	3.303	1	1081	0.069
Cannabis Use × Condition × OEA	1.039	1	1081	0.308
Parameter Estimates
Parameter	Estimate	SE	95% CI	df	t	p
Intercept	2.952	0.249	[2.855, 3.047]	1081	11.863	<.001
A Allele (Y – N)	0.581	0.429	[0.429, 0.743]	38	1.356	0.183
Cannabis Use (Y – N)	−0.785	0.438	[−0.945, −0.631]	38	−1.792	0.081
Testing Time	0.004	0.213	[−0.069, 0.096]	38	0.021	0.984
Sex (M – F)	0.393	0.422	[0.250, 0.564]	38	0.933	0.357
Condition (P – C)	−0.846	0.224	[−1.053, −0.729]	1081	−3.783	<.001
OEA	−0.251	0.182	[−0.363, −0.113]	1081	−1.377	0.169
2-AG	0.108	0.172	[−0.014, 0.223]	1081	0.627	0.531
A Allele × OEA	−0.097	0.376	[−0.388, 0.217]	1081	−0.258	0.797
OEA × 2-AG	−0.441	0.239	[−0.571, −0.317]	1081	−1.847	0.065
A Allele × Cannabis Use	−0.166	0.935	[−0.593, 0.196]	38	−0.178	0.86
Cannabis Use × 2-AG	−0.250	0.383	[−0.560, 0.047]	1081	−0.652	0.514
Cannabis Use × OEA	0.586	0.354	[0.262, 0.847]	1081	1.655	0.098
A Allele × Sex	0.051	0.892	[−0.350, 0.390]	38	0.058	0.954
Sex × OEA	−0.765	0.359	[−1.091, −0.519]	1081	−2.132	0.033
Sex × 2-AG	0.689	0.41	[0.393, 0.973]	1081	1.683	0.093
Cannabis Use × Sex	1.159	0.917	[0.721, 1.515]	38	1.264	0.214
A Allele × Testing Time	0.011	0.527	[−0.187, 0.205]	38	0.02	0.984
Cannabis Use × Testing Time	−0.101	0.531	[−0.370, 0.152]	38	−0.191	0.85
Testing Time × OEA	−0.121	0.202	[−0.262, 0.020]	1081	−0.600	0.549
Testing Time × 2-AG	0.177	0.224	[0.044, 0.358]	1081	0.792	0.428
A Allele × Condition	−0.165	0.452	[−0.506, 0.177]	1081	−0.366	0.715
Cannabis Use × Condition	−0.108	0.493	[−0.461, 0.261]	1081	−0.220	0.826
Sex × Condition	0.859	0.473	[0.520, 1.206]	1081	1.816	0.07
Testing Time × Condition	0.344	0.255	[0.187, 0.527]	1081	1.353	0.177
Condition × OEA	−0.808	0.501	[−1.071, −0.486]	1081	−1.611	0.107
Condition × 2-AG	−0.373	0.417	[−0.546, −0.180]	1081	−0.895	0.371
A Allele × 2-AG	0.018	0.322	[−0.237, 0.284]	1081	0.054	0.957
A Allele × Condition × OEA	0.073	0.946	[−0.466, 0.583]	1081	0.077	0.939
Sex × Condition × OEA	−1.384	0.847	[−1.905, −0.924]	1081	−1.633	0.103
Condition × OEA × 2-AG	−0.737	0.315	[−0.882, −0.540]	1081	−2.340	0.019
Sex × Condition × 2-AG	1.7	0.935	[1.244, 2.112]	1081	1.817	0.069
Cannabis Use × Condition × OEA	1.011	0.991	[0.358, 1.553]	1081	1.019	0.308
Random Components
Groups	Name	Variance	SD	ICC
ID	Intercept	1.64	1.28	0.574
	Condition	1.22	1.1
Residual		1.22	1.1
Random Parameter Correlations
Groups	Parameter 1	Parameter 2	Cov	Corr
ID	Intercept	Condition	0.045	0.213
Note. Number of observations = 1152; Number of groups (ID) = 48. All covariates are standardized. OEA = oleoylethanolamide; 2-AG = 2-arachidonoylglycerol; P = placebo; C = control; M = male; F = female; Y = yes; N = no; SE = standard error; CI = confidence interval; SD = standard deviation; ICC = intraclass correlation coefficient.
