## Supplementary material for "The Endocannabinoid System’s Contribution to Placebo Analgesia": Table S4

### Sheet: Sheet1
Table S4. Linear mixed model results for pain ratings predicted by changes in PEA and condition.
Model Fit
Type	R²	df	LRT χ²	p
Conditional	0.712	36	996.936	<.001
Marginal	0.234	32	44.502	0.07
Fixed Effects Omnibus Tests
Effect	F	df	df (res)	p
A Allele	2.154	1	38	0.15
Cannabis Use	3.384	1	38	0.074
Testing Time	0.084	1	38	0.773
Sex	0.521	1	38	0.475
Condition	14.382	1	1081	<.001
PEA	1.209	1	1081	0.272
2-AG	0.05	1	1081	0.823
PEA × 2-AG	5.258	1	1081	0.022
A Allele × Cannabis Use	0.101	1	38	0.752
Cannabis Use × PEA	4.975	1	1081	0.026
Cannabis Use × 2-AG	1.088	1	1081	0.297
A Allele × Sex	0.004	1	38	0.95
Cannabis Use × Sex	1.78	1	38	0.19
Sex × PEA	0.782	1	1081	0.377
Sex × 2-AG	1.202	1	1081	0.273
A Allele × Testing Time	0.004	1	38	0.949
Cannabis Use × Testing Time	0.004	1	38	0.949
Testing Time × PEA	0.018	1	1081	0.893
Testing Time × 2-AG	0.359	1	1081	0.549
A Allele × Condition	0.236	1	1081	0.627
Cannabis Use × Condition	0.141	1	1081	0.707
Sex × Condition	2.507	1	1081	0.114
Testing Time × Condition	3.429	1	1081	0.064
Condition × PEA	2.228	1	1081	0.136
Condition × 2-AG	1.918	1	1081	0.166
A Allele × PEA	1.219	1	1081	0.27
A Allele × 2-AG	0.392	1	1081	0.531
A Allele × Condition × PEA	1.399	1	1081	0.237
Sex × Condition × PEA	1.957	1	1081	0.162
Cannabis Use × Condition × PEA	3.219	1	1081	0.073
Condition × PEA × 2-AG	4.249	1	1081	0.04
Sex × Condition × 2-AG	1.76	1	1081	0.185
Parameter Estimates
Parameter	Estimate	SE	95% CI	df	t	p
Intercept	2.892	0.248	[2.799, 2.989]	1081	11.664	<.001
A Allele (Y – N)	0.655	0.446	[0.484, 0.813]	38	1.468	0.15
Cannabis Use (Y – N)	−0.819	0.445	[−0.987, −0.675]	38	−1.840	0.074
Testing Time	0.062	0.215	[−0.010, 0.144]	38	0.29	0.773
Sex (M – F)	0.305	0.423	[0.148, 0.464]	38	0.722	0.475
Condition (P – C)	−0.825	0.218	[−1.028, −0.686]	1081	−3.792	<.001
PEA	−0.142	0.13	[−0.230, −0.042]	1081	−1.100	0.272
2-AG	0.041	0.181	[−0.093, 0.161]	1081	0.224	0.823
PEA × 2-AG	−0.523	0.228	[−0.617, −0.410]	1081	−2.293	0.022
A Allele × Cannabis Use	0.306	0.962	[−0.069, 0.701]	38	0.318	0.752
Cannabis Use × PEA	0.735	0.33	[0.459, 0.959]	1081	2.231	0.026
Cannabis Use × 2-AG	−0.402	0.385	[−0.669, −0.125]	1081	−1.043	0.297
A Allele × Sex	−0.058	0.92	[−0.433, 0.268]	38	−0.063	0.95
Cannabis Use × Sex	1.267	0.95	[0.789, 1.635]	38	1.334	0.19
Sex × PEA	−0.241	0.272	[−0.424, −0.067]	1081	−0.884	0.377
Sex × 2-AG	0.389	0.355	[0.115, 0.633]	1081	1.096	0.273
A Allele × Testing Time	0.034	0.518	[−0.168, 0.240]	38	0.065	0.949
Cannabis Use × Testing Time	−0.034	0.524	[−0.347, 0.234]	38	−0.065	0.949
Testing Time × PEA	−0.019	0.139	[−0.120, 0.079]	1081	−0.135	0.893
Testing Time × 2-AG	0.128	0.214	[−4.60e−4, 0.293]	1081	0.599	0.549
A Allele × Condition	−0.225	0.464	[−0.581, 0.123]	1081	−0.486	0.627
Cannabis Use × Condition	−0.173	0.461	[−0.548, 0.205]	1081	−0.376	0.707
Sex × Condition	0.703	0.444	[0.351, 1.043]	1081	1.584	0.114
Testing Time × Condition	0.448	0.242	[0.263, 0.622]	1081	1.852	0.064
Condition × PEA	−0.529	0.354	[−0.730, −0.294]	1081	−1.493	0.136
Condition × 2-AG	−0.554	0.4	[−0.727, −0.334]	1081	−1.385	0.166
A Allele × PEA	−0.392	0.355	[−0.622, −0.111]	1081	−1.104	0.27
A Allele × 2-AG	0.214	0.341	[−1.06e−5, 0.448]	1081	0.626	0.531
A Allele × Condition × PEA	−0.919	0.777	[−1.291, −0.429]	1081	−1.183	0.237
Sex × Condition × PEA	−0.955	0.683	[−1.308, −0.580]	1081	−1.399	0.162
Cannabis Use × Condition × PEA	1.386	0.773	[0.866, 1.775]	1081	1.794	0.073
Condition × PEA × 2-AG	−0.531	0.258	[−0.656, −0.366]	1081	−2.061	0.04
Sex × Condition × 2-AG	1.095	0.825	[0.671, 1.389]	1081	1.327	0.185
Random Components
Groups	Name	Variance	SD	ICC
ID	Intercept	1.72	1.31	0.586
	Condition	1.23	1.11
Residual		1.22	1.1
Random Parameter Correlations
Groups	Parameter 1	Parameter 2	Cov	Corr
ID	Intercept	Condition	0.099	0.315
Note. Number of observations = 1152; Number of groups (ID) = 48. All covariates are standardized. PEA = palmitoylethanolamide; 2-AG = 2-arachidonoylglycerol; P = placebo; C = control; M = male; F = female; Y = yes; N = no; SE = standard error; CI = confidence interval; SD = standard deviation; ICC = intraclass correlation coefficient.
