## Supplementary material for "The Endocannabinoid System’s Contribution to Placebo Analgesia": Table S14

### Sheet: Sheet1
Table S14. Descriptive statistics for circulating endocannabinoids, N-acylethanolamines, and β-endorphins.
A. Circulating eCB/NAE levels at each blood draw (z-scored)
Timepoint	Timing	Analyte	N	Mean	SD
Blood Draw 1	~15 min	AEA	48	0.021	0.999
		2-AG	48	0.011	1.008
		PEA	48	-0.007	1.01
		OEA	48	0.001	1.011
Blood Draw 2	~70 min	AEA	48	0.007	1.009
		2-AG	48	-0.015	1.005
		PEA	48	-0.012	1.007
		OEA	48	-0.004	1.01
Blood Draw 3	~90 min	AEA	48	0.009	1.009
		2-AG	48	0.002	1.011
		PEA	48	0.017	1.003
		OEA	48	0.014	1.006
Blood Draw 4	~110 min	AEA	48	-0.004	1.01
		2-AG	48	0.001	1.011
		PEA	48	-0.002	1.011
		OEA	48	0.004	1.01
Blood Draw 5	~130 min	AEA	48	-0.02	1.001
		2-AG	48	0.008	1.009
		PEA	48	0	1.011
		OEA	48	0.009	1.009
B. Circulating β-endorphin levels at each blood draw (pg/mL)
Timepoint	Timing	Analyte	N	Mean	SD
Blood Draw 1	~15 min	β-endorphin	48	456.45	141.79
Blood Draw 3	~90 min	β-endorphin	48	444.65	116.9
Blood Draw 4	~110 min	β-endorphin	48	447.57	132.79
Blood Draw 5	~130 min	β-endorphin	48	431.68	124.97
C. Changes in circulating eCB/NAE levels by condition (z-scored)
Condition	Analyte	N	Mean	SD
Control	AEA	48	-0.039	0.7
	2-AG	48	-0.104	0.671
	PEA	48	-0.109	0.753
	OEA	48	-0.062	0.566
Placebo	AEA	48	0.011	0.839
	2-AG	48	0.11	0.717
	PEA	48	0.092	0.759
	OEA	48	0.058	0.888
D. Changes in circulating β-endorphin levels by condition (pg/mL)
Condition	Analyte	N	Mean	SD
Control	β-endorphin	48	-20.2	67.89
Placebo	β-endorphin	48	7.23	61.59
Note. eCB/NAE values are z-scored within each analyte across all participants and timepoints. β-endorphin values are raw concentrations in pg/mL. Blood draws occurred at approximately 15, 70, 90, 110, and 130 minutes from study start; β-endorphin was not measured at blood draw 2. Blood draw 1 = baseline; blood draws 3–5 bracket the experimental conditions. Changes were calculated as post-conditio…
