## Supplementary material for "The Endocannabinoid System’s Contribution to Placebo Analgesia": Table S8

### Sheet: Sheet1
Table S8. Linear mixed model results for pain ratings predicted by changes in FAAH substrates, 2-AG, β-endorphin, and condition (full model).
Model Fit
Type	R²	df	LRT χ²	p
Conditional	0.722	48	1016.04	<.001
Marginal	0.307	44	63.603	0.028
Fixed Effects Omnibus Tests
Effect	F	df	df (res)	p
Cannabis Use	1.504	1	38	0.228
A Allele	3.493	1	38	0.069
Sex	9.17e−4	1	38	0.976
Condition	18.299	1	1069	<.001
Testing Time	0.08	1	38	0.779
2-AG	3.147	1	1069	0.076
FAAH Substrates PC	5.092	1	1069	0.024
β-Endorphin Change	0.16	1	1069	0.689
A Allele × FAAH Substrates PC	0.258	1	1069	0.612
A Allele × 2-AG	4.303	1	1069	0.038
A Allele × β-Endorphin Change	3.565	1	1069	0.059
2-AG × FAAH Substrates PC	2.126	1	1069	0.145
2-AG × β-Endorphin Change	6.525	1	1069	0.011
FAAH Substrates PC × β-Endorphin Change	5.439	1	1069	0.02
Cannabis Use × A Allele	0.331	1	38	0.569
Cannabis Use × 2-AG	1.662	1	1069	0.198
Cannabis Use × FAAH Substrates PC	0.677	1	1069	0.411
Cannabis Use × β-Endorphin Change	0.449	1	1069	0.503
A Allele × Sex	0.114	1	38	0.738
Sex × FAAH Substrates PC	0.752	1	1069	0.386
Sex × 2-AG	0.082	1	1069	0.775
Sex × β-Endorphin Change	0.001	1	1069	0.972
Cannabis Use × Sex	1.215	1	38	0.277
A Allele × Testing Time	0.012	1	38	0.914
Cannabis Use × Testing Time	0.003	1	38	0.96
Testing Time × 2-AG	0.589	1	1069	0.443
Testing Time × FAAH Substrates PC	2.986	1	1069	0.084
Testing Time × β-Endorphin Change	6.975	1	1069	0.008
Cannabis Use × Condition	0.874	1	1069	0.35
A Allele × Condition	0.148	1	1069	0.701
Sex × Condition	1.008	1	1069	0.316
Condition × Testing Time	0.689	1	1069	0.407
Condition × 2-AG	0.33	1	1069	0.566
Condition × FAAH Substrates PC	5.806	1	1069	0.016
Condition × β-Endorphin Change	2.097	1	1069	0.148
A Allele × Condition × FAAH Substrates PC	0.002	1	1069	0.966
A Allele × Condition × β-Endorphin Change	3.473	1	1069	0.063
Cannabis Use × Condition × FAAH Substrates PC	1.801	1	1069	0.18
Condition × 2-AG × FAAH Substrates PC	0.646	1	1069	0.422
Sex × Condition × β-Endorphin Change	0.008	1	1069	0.929
Sex × Condition × 2-AG	0.01	1	1069	0.921
Sex × Condition × FAAH Substrates PC	0.06	1	1069	0.806
Condition × FAAH Substrates PC × β-Endorphin Change	5.275	1	1069	0.022
Condition × 2-AG × β-Endorphin Change	0.292	1	1069	0.589
Parameter Estimates
Parameter	Estimate	SE	95% CI	df	t	p
Intercept	2.803	0.265	[2.685, 2.932]	1069	10.57	<.001
Cannabis Use (Y – N)	−0.552	0.45	[−0.735, −0.379]	38	−1.227	0.228
A Allele (Y – N)	0.857	0.458	[0.664, 1.060]	38	1.869	0.069
Sex (M – F)	−0.013	0.423	[−0.184, 0.185]	38	−0.030	0.976
Condition (P – C)	−0.854	0.2	[−1.073, −0.669]	1069	−4.278	<.001
Testing Time	0.061	0.217	[−0.019, 0.164]	38	0.282	0.779
2-AG	0.358	0.202	[0.160, 0.534]	1069	1.774	0.076
FAAH Substrates PC	−0.281	0.124	[−0.396, −0.151]	1069	−2.257	0.024
β-Endorphin Change	0.045	0.112	[−0.057, 0.134]	1069	0.401	0.689
A Allele × FAAH Substrates PC	−0.140	0.276	[−0.445, 0.129]	1069	−0.508	0.612
A Allele × 2-AG	0.737	0.355	[0.389, 1.066]	1069	2.074	0.038
A Allele × β-Endorphin Change	−0.487	0.258	[−0.729, −0.246]	1069	−1.888	0.059
2-AG × FAAH Substrates PC	−0.323	0.222	[−0.480, −0.190]	1069	−1.458	0.145
2-AG × β-Endorphin Change	−0.732	0.287	[−0.913, −0.505]	1069	−2.554	0.011
FAAH Substrates PC × β-Endorphin Change	0.582	0.249	[0.401, 0.732]	1069	2.332	0.02
Cannabis Use × A Allele	0.58	1.009	[0.111, 1.026]	38	0.575	0.569
Cannabis Use × 2-AG	−0.457	0.354	[−0.805, −0.100]	1069	−1.289	0.198
Cannabis Use × FAAH Substrates PC	0.221	0.268	[−0.083, 0.449]	1069	0.823	0.411
Cannabis Use × β-Endorphin Change	0.201	0.3	[−0.067, 0.468]	1069	0.67	0.503
A Allele × Sex	−0.325	0.964	[−0.852, 0.125]	38	−0.338	0.738
Sex × FAAH Substrates PC	0.267	0.308	[0.003, 0.529]	1069	0.867	0.386
Sex × 2-AG	0.118	0.411	[−0.256, 0.474]	1069	0.286	0.775
Sex × β-Endorphin Change	0.011	0.304	[−0.266, 0.313]	1069	0.036	0.972
Cannabis Use × Sex	1.089	0.988	[0.473, 1.658]	38	1.102	0.277
A Allele × Testing Time	−0.061	0.567	[−0.287, 0.180]	38	−0.108	0.914
Cannabis Use × Testing Time	−0.028	0.549	[−0.280, 0.170]	38	−0.050	0.96
Testing Time × 2-AG	−0.165	0.215	[−0.317, 0.044]	1069	−0.767	0.443
Testing Time × FAAH Substrates PC	−0.275	0.159	[−0.391, −0.173]	1069	−1.728	0.084
Testing Time × β-Endorphin Change	−0.342	0.129	[−0.468, −0.233]	1069	−2.641	0.008
Cannabis Use × Condition	−0.433	0.463	[−0.896, 0.074]	1069	−0.935	0.35
A Allele × Condition	0.171	0.446	[−0.243, 0.655]	1069	0.384	0.701
Sex × Condition	0.446	0.444	[0.007, 0.866]	1069	1.004	0.316
Condition × Testing Time	0.199	0.239	[0.020, 0.445]	1069	0.83	0.407
Condition × 2-AG	−0.238	0.414	[−0.507, 0.048]	1069	−0.574	0.566
Condition × FAAH Substrates PC	−0.843	0.35	[−1.078, −0.590]	1069	−2.410	0.016
Condition × β-Endorphin Change	−0.504	0.348	[−0.829, −0.240]	1069	−1.448	0.148
A Allele × Condition × FAAH Substrates PC	−0.035	0.814	[−0.652, 0.455]	1069	−0.043	0.966
A Allele × Condition × β-Endorphin Change	−1.296	0.696	[−1.833, −0.749]	1069	−1.864	0.063
Cannabis Use × Condition × FAAH Substrates PC	0.974	0.726	[0.412, 1.549]	1069	1.342	0.18
Condition × 2-AG × FAAH Substrates PC	0.293	0.365	[−0.034, 0.581]	1069	0.803	0.422
Sex × Condition × β-Endorphin Change	0.052	0.588	[−0.398, 0.553]	1069	0.089	0.929
Sex × Condition × 2-AG	0.104	1.042	[−0.570, 0.898]	1069	0.099	0.921
Sex × Condition × FAAH Substrates PC	0.208	0.848	[−0.565, 0.819]	1069	0.246	0.806
Condition × FAAH Substrates PC × β-Endorphin Change	1.037	0.452	[0.668, 1.389]	1069	2.297	0.022
Condition × 2-AG × β-Endorphin Change	−0.269	0.496	[−0.689, 0.192]	1069	−0.541	0.589
Random Components
Groups	Name	Variance	SD	ICC
ID	Intercept	1.675	1.294	0.579
	Condition	0.569	0.755
Residual		1.217	1.103
Random Parameter Correlations
Groups	Parameter 1	Parameter 2	Cov	Corr
ID	Intercept	Condition	0.097	0.312
Estimated Marginal Means - Condition × FAAH Substrates PC × β-endorphin Change
Condition	β-Endorphin Change	FAAH Substrates PC	Mean	SE	df	95% CI
Control	Mean − 1 SD	Mean − 1 SD	2.855	0.381	47	[2.549, 3.19]
Control	Mean − 1 SD	Mean	2.933	0.377	47	[2.661, 3.23]
Control	Mean − 1 SD	Mean + 1 SD	3.011	0.488	47	[2.687, 3.39]
Control	Mean	Mean − 1 SD	3.089	0.327	47	[2.851, 3.35]
Control	Mean	Mean	3.229	0.281	47	[3.062, 3.43]
Control	Mean	Mean + 1 SD	3.37	0.358	47	[3.152, 3.61]
Control	Mean + 1 SD	Mean − 1 SD	3.322	0.455	47	[2.941, 3.74]
Control	Mean + 1 SD	Mean	3.526	0.294	47	[3.333, 3.77]
Control	Mean + 1 SD	Mean + 1 SD	3.73	0.396	47	[3.398, 4.05]
Placebo	Mean − 1 SD	Mean − 1 SD	4.386	0.642	47	[3.931, 4.82]
Placebo	Mean − 1 SD	Mean	2.583	0.355	47	[2.405, 2.80]
Placebo	Mean − 1 SD	Mean + 1 SD	0.78	0.651	47	[0.383, 1.23]
Placebo	Mean	Mean − 1 SD	3.078	0.377	47	[2.831, 3.33]
Placebo	Mean	Mean	2.376	0.285	47	[2.236, 2.52]
Placebo	Mean	Mean + 1 SD	1.673	0.359	47	[1.447, 1.89]
Placebo	Mean + 1 SD	Mean − 1 SD	1.771	0.661	47	[1.305, 2.23]
Placebo	Mean + 1 SD	Mean	2.169	0.371	47	[1.905, 2.41]
Placebo	Mean + 1 SD	Mean + 1 SD	2.566	0.487	47	[2.214, 2.87]
Note. Estimated marginal means are evaluated at Mean and ±1 SD of each continuous moderator. FAAH Substrates PC = principal component of FAAH substrate changes (AEA, PEA, OEA); β-Endorphin Change = change in β-endorphin concentration (post – pre); C = control; P = placebo.
