## Supplementary material for "The Endocannabinoid System’s Contribution to Placebo Analgesia": Table S7

### Sheet: Sheet1
Table S7. Linear mixed model results for pain ratings predicted by changes in β-endorphin and condition.
Model Fit
Type	R²	df	LRT χ²	p
Conditional	0.689	27	995.124	<.001
Marginal	0.204	23	42.69	0.008
Fixed Effects Omnibus Tests
Effect	F	df	df (res)	p
Sex	0.019	1	38	0.891
Condition	17.887	1	1090	<.001
Testing Time	1.283	1	38	0.264
Cannabis Use	1.741	1	38	0.195
A Allele	1.541	1	38	0.222
β-Endorphin Change	0.344	1	1090	0.557
A Allele × β-Endorphin Change	1.214	1	1090	0.271
Cannabis Use × A Allele	0.102	1	38	0.751
Cannabis Use × β-Endorphin Change	0.84	1	1090	0.36
Sex × A Allele	0.026	1	38	0.872
Sex × β-Endorphin Change	4.47e−4	1	1090	0.983
Testing Time × A Allele	0.049	1	38	0.826
Testing Time × Cannabis Use	0.564	1	38	0.457
Testing Time × β-Endorphin Change	3.141	1	1090	0.077
Condition × Cannabis Use	0.876	1	1090	0.349
Condition × Testing Time	9.177	1	1090	0.003
Condition × A Allele	0.731	1	1090	0.393
Condition × β-Endorphin Change	2.327	1	1090	0.127
Sex × Condition	1.801	1	1090	0.18
Sex × Cannabis Use	2.572	1	38	0.117
Sex × Condition × β-Endorphin Change	2.652	1	1090	0.104
Condition × A Allele × β-Endorphin Change	6.421	1	1090	0.011
Condition × Cannabis Use × β-Endorphin Change	0.995	1	1090	0.319
Parameter Estimates
Parameter	Estimate	SE	95% CI	df	t	p
Intercept	2.871	0.22	[2.781, 2.964]	1090	13.035	<.001
Sex (M – F)	−0.056	0.407	[−0.209, 0.103]	38	−0.138	0.891
Condition (P – C)	−0.851	0.201	[−1.006, −0.744]	1090	−4.229	<.001
Testing Time	0.225	0.199	[0.159, 0.301]	38	1.133	0.264
Cannabis Use (Y – N)	−0.568	0.431	[−0.735, −0.404]	38	−1.319	0.195
A Allele (Y – N)	0.516	0.416	[0.367, 0.666]	38	1.241	0.222
β-Endorphin Change	0.072	0.122	[−0.009, 0.147]	1090	0.587	0.557
A Allele × β-Endorphin Change	−0.300	0.273	[−0.491, −0.129]	1090	−1.102	0.271
Cannabis Use × A Allele	−0.274	0.859	[−0.696, 0.096]	38	−0.319	0.751
Cannabis Use × β-Endorphin Change	0.267	0.291	[0.078, 0.478]	1090	0.917	0.36
Sex × A Allele	0.136	0.835	[−0.298, 0.513]	38	0.163	0.872
Sex × β-Endorphin Change	0.006	0.276	[−0.158, 0.166]	1090	0.021	0.983
Testing Time × A Allele	0.102	0.463	[−0.088, 0.309]	38	0.221	0.826
Testing Time × Cannabis Use	−0.361	0.481	[−0.582, −0.176]	38	−0.751	0.457
Testing Time × β-Endorphin Change	−0.267	0.15	[−0.370, −0.182]	1090	−1.772	0.077
Condition × Cannabis Use	−0.440	0.47	[−0.743, −0.086]	1090	−0.936	0.349
Condition × Testing Time	0.64	0.211	[0.510, 0.791]	1090	3.029	0.003
Condition × A Allele	−0.370	0.432	[−0.656, −0.090]	1090	−0.855	0.393
Condition × β-Endorphin Change	−0.424	0.278	[−0.601, −0.263]	1090	−1.525	0.127
Sex × Condition	0.605	0.451	[0.295, 0.874]	1090	1.342	0.18
Sex × Cannabis Use	1.37	0.854	[0.914, 1.818]	38	1.604	0.117
Sex × Condition × β-Endorphin Change	−0.980	0.602	[−1.335, −0.635]	1090	−1.629	0.104
Condition × A Allele × β-Endorphin Change	−1.547	0.61	[−1.883, −1.204]	1090	−2.534	0.011
Condition × Cannabis Use × β-Endorphin Change	0.65	0.651	[0.248, 1.085]	1090	0.997	0.319
Random Components
Groups	Name	Variance	SD	ICC
ID	Intercept	1.55	1.24	0.559
	Condition	1.41	1.19
Residual		1.22	1.1
Random Parameter Correlations
Groups	Parameter 1	Parameter 2	Cov	Corr
ID	Intercept	Condition	0.128	0.358
Note. Number of observations = 1152; Number of groups (ID) = 48. β-Endorphin Change = change in β-endorphin concentration (post – pre); P = placebo; C = control; M = male; F = female; Y = yes; N = no; SE = standard error; CI = confidence interval; SD = standard deviation; ICC = intraclass correlation coefficient.
