## Supplementary material for "The Endocannabinoid System’s Contribution to Placebo Analgesia": Table S6

### Sheet: Sheet1
Table S6. Linear mixed model results for pain ratings predicted by baseline β-endorphin and condition.
Model Fit
Type	R²	df	LRT χ²	p
Conditional	0.701	27	995.707	<.001
Marginal	0.176	23	43.273	0.006
Fixed Effects Omnibus Tests
Effect	F	df	df (res)	p
Sex	0.806	1	33	0.376
Condition	21.604	1	1095	<.001
Testing Time	0.733	1	33	0.398
Cannabis Use	4.539	1	33	0.041
A Allele	2.081	1	33	0.159
Baseline β-Endorphin	1.431	1	33	0.24
A Allele × Baseline β-Endorphin	0.077	1	33	0.783
Cannabis Use × A Allele	0.463	1	33	0.501
Cannabis Use × Baseline β-Endorphin	0.111	1	33	0.741
Sex × A Allele	0.218	1	33	0.644
Sex × Baseline β-Endorphin	0.049	1	33	0.826
Testing Time × A Allele	0.039	1	33	0.844
Testing Time × Cannabis Use	0.049	1	33	0.827
Testing Time × Baseline β-Endorphin	0.162	1	33	0.69
Condition × Cannabis Use	0.102	1	1095	0.75
Condition × Testing Time	6.712	1	1095	0.01
Condition × A Allele	1.143	1	1095	0.285
Condition × Baseline β-Endorphin	0.061	1	1095	0.805
Sex × Condition	4.657	1	1095	0.031
Sex × Cannabis Use	0.941	1	33	0.339
Sex × Condition × Baseline β-Endorphin	0.049	1	1095	0.826
Condition × A Allele × Baseline β-Endorphin	0.113	1	1095	0.737
Condition × Cannabis Use × Baseline β-Endorphin	3.984	1	1095	0.046
Parameter Estimates
Parameter	Estimate	SE	95% CI	df	t	p
Intercept	2.965	0.258	[2.862, 3.074]	1095	11.473	<.001
Sex (M – F)	0.426	0.475	[0.270, 0.593]	33	0.898	0.376
Condition (P – C)	−0.903	0.194	[−1.083, −0.807]	1095	−4.648	<.001
Testing Time	0.181	0.211	[0.120, 0.245]	33	0.856	0.398
Cannabis Use (Y – N)	−0.992	0.466	[−1.156, −0.829]	33	−2.131	0.041
A Allele (Y – N)	0.698	0.484	[0.541, 0.855]	33	1.442	0.159
Baseline β-Endorphin	0.33	0.276	[0.229, 0.424]	33	1.196	0.24
A Allele × Baseline β-Endorphin	0.15	0.538	[−0.030, 0.330]	33	0.278	0.783
Cannabis Use × A Allele	−0.647	0.951	[−1.133, −0.274]	33	−0.681	0.501
Cannabis Use × Baseline β-Endorphin	0.176	0.528	[−0.026, 0.319]	33	0.333	0.741
Sex × A Allele	0.463	0.992	[0.025, 0.924]	33	0.467	0.644
Sex × Baseline β-Endorphin	−0.114	0.515	[−0.294, 0.055]	33	−0.222	0.826
Testing Time × A Allele	0.103	0.522	[−0.099, 0.322]	33	0.198	0.844
Testing Time × Cannabis Use	−0.114	0.517	[−0.410, 0.099]	33	−0.221	0.827
Testing Time × Baseline β-Endorphin	−0.077	0.191	[−0.141, 0.006]	33	−0.402	0.69
Condition × Cannabis Use	−0.134	0.421	[−0.408, 0.229]	1095	−0.319	0.75
Condition × Testing Time	0.485	0.187	[0.361, 0.617]	1095	2.591	0.01
Condition × A Allele	−0.468	0.438	[−0.787, −0.170]	1095	−1.069	0.285
Condition × Baseline β-Endorphin	0.055	0.22	[−0.118, 0.216]	1095	0.247	0.805
Sex × Condition	0.897	0.416	[0.571, 1.191]	1095	2.158	0.031
Sex × Cannabis Use	0.882	0.909	[0.449, 1.258]	33	0.97	0.339
Sex × Condition × Baseline β-Endorphin	−0.099	0.448	[−0.404, 0.192]	1095	−0.220	0.826
Condition × A Allele × Baseline β-Endorphin	0.156	0.465	[−0.177, 0.467]	1095	0.336	0.737
Condition × Cannabis Use × Baseline β-Endorphin	0.896	0.449	[0.571, 1.207]	1095	1.996	0.046
Random Components
Groups	Name	Variance	SD	ICC
ID	Intercept	1.81	1.34	0.598
	Condition	1.31	1.14
Residual		1.22	1.1
Random Parameter Correlations
Groups	Parameter 1	Parameter 2	Cov	Corr
ID	Intercept	Condition	0.138	0.371
Note. Number of observations = 1152; Number of groups (ID) = 48. P = placebo; C = control; M = male; F = female; Y = yes; N = no; SE = standard error; CI = confidence interval; SD = standard deviation; ICC = intraclass correlation coefficient.
