## Supplementary material for "The Endocannabinoid System’s Contribution to Placebo Analgesia": Table S2

### Sheet: Sheet1
Table S2. Linear mixed model results for pain ratings predicted by changes in FAAH substrates, 2-AG, and condition.
Model Fit
Type	R²	df	LRT χ²	p
Conditional	0.704	36	1000.7	<.001
Marginal	0.24	32	48.268	0.032
Fixed Effects Omnibus Tests
Effect	F	df	df (res)	p
Cannabis Use	1.921	1	38	0.174
A Allele	1.704	1	38	0.2
Sex	0.182	1	38	0.672
Condition	15.905	1	1081	<.001
Testing Time	0.083	1	38	0.775
2-AG	0.645	1	1081	0.422
FAAH Substrates PC	2.021	1	1081	0.155
A Allele × FAAH Substrates PC	1.56	1	1081	0.212
2-AG × FAAH Substrates PC	5.728	1	1081	0.017
Cannabis Use × A Allele	0.051	1	38	0.823
Cannabis Use × 2-AG	2.277	1	1081	0.132
Cannabis Use × FAAH Substrates PC	6.268	1	1081	0.012
A Allele × Sex	1.58e−7	1	38	1
Sex × FAAH Substrates PC	2.649	1	1081	0.104
Sex × 2-AG	4.254	1	1081	0.039
Cannabis Use × Sex	1.071	1	38	0.307
A Allele × Testing Time	3.97e−5	1	38	0.995
Cannabis Use × Testing Time	0.017	1	38	0.898
Testing Time × 2-AG	0.156	1	1081	0.693
Testing Time × FAAH Substrates PC	0.45	1	1081	0.503
Cannabis Use × Condition	0.008	1	1081	0.928
A Allele × Condition	0.143	1	1081	0.705
Sex × Condition	3.466	1	1081	0.063
Condition × Testing Time	2.077	1	1081	0.15
Condition × 2-AG	1.551	1	1081	0.213
Condition × FAAH Substrates PC	4.342	1	1081	0.037
A Allele × 2-AG	0.465	1	1081	0.495
A Allele × Condition × FAAH Substrates PC	0.941	1	1081	0.332
Sex × Condition × FAAH Substrates PC	1.086	1	1081	0.298
Cannabis Use × Condition × FAAH Substrates PC	3.54	1	1081	0.06
Condition × 2-AG × FAAH Substrates PC	3.46	1	1081	0.063
Sex × Condition × 2-AG	2.342	1	1081	0.126
Parameter Estimates
Parameter	Estimate	SE	95% CI	df	t	p
Intercept	2.916	0.252	[2.820, 3.017]	1081	11.552	<.001
Cannabis Use (Y – N)	−0.607	0.438	[−0.785, −0.461]	38	−1.386	0.174
A Allele (Y – N)	0.565	0.433	[0.421, 0.734]	38	1.305	0.2
Sex (M – F)	0.175	0.41	[0.043, 0.335]	38	0.426	0.672
Condition (P – C)	−0.836	0.21	[−1.036, −0.712]	1081	−3.988	<.001
Testing Time	0.061	0.211	[−0.012, 0.135]	38	0.288	0.775
2-AG	0.141	0.176	[0.003, 0.258]	1081	0.803	0.422
FAAH Substrates PC	−0.189	0.133	[−0.284, −0.080]	1081	−1.422	0.155
A Allele × FAAH Substrates PC	−0.354	0.284	[−0.582, −0.120]	1081	−1.249	0.212
2-AG × FAAH Substrates PC	−0.505	0.211	[−0.627, −0.394]	1081	−2.393	0.017
Cannabis Use × A Allele	0.221	0.978	[−0.182, 0.607]	38	0.226	0.823
Cannabis Use × 2-AG	−0.560	0.371	[−0.837, −0.272]	1081	−1.509	0.132
Cannabis Use × FAAH Substrates PC	0.71	0.283	[0.442, 0.939]	1081	2.504	0.012
A Allele × Sex	−3.61e−4	0.907	[−0.380, 0.358]	38	−3.98e−4	1
Sex × FAAH Substrates PC	−0.431	0.264	[−0.629, −0.233]	1081	−1.628	0.104
Sex × 2-AG	0.793	0.385	[0.486, 1.083]	1081	2.063	0.039
Cannabis Use × Sex	0.97	0.937	[0.489, 1.352]	38	1.035	0.307
A Allele × Testing Time	0.003	0.527	[−0.177, 0.212]	38	0.006	0.995
Cannabis Use × Testing Time	0.069	0.53	[−0.178, 0.283]	38	0.129	0.898
Testing Time × 2-AG	0.085	0.216	[−0.050, 0.277]	1081	0.394	0.693
Testing Time × FAAH Substrates PC	−0.092	0.137	[−0.202, −4.21e−4]	1081	−0.671	0.503
Cannabis Use × Condition	0.04	0.448	[−0.286, 0.401]	1081	0.09	0.928
A Allele × Condition	−0.163	0.43	[−0.482, 0.228]	1081	−0.378	0.705
Sex × Condition	0.814	0.437	[0.451, 1.129]	1081	1.862	0.063
Condition × Testing Time	0.338	0.235	[0.194, 0.525]	1081	1.441	0.15
Condition × 2-AG	−0.510	0.41	[−0.717, −0.305]	1081	−1.246	0.213
Condition × FAAH Substrates PC	−0.697	0.334	[−0.883, −0.502]	1081	−2.084	0.037
A Allele × 2-AG	0.236	0.346	[−0.029, 0.541]	1081	0.682	0.495
A Allele × Condition × FAAH Substrates PC	−0.671	0.692	[−1.054, −0.326]	1081	−0.970	0.332
Sex × Condition × FAAH Substrates PC	−0.733	0.704	[−1.156, −0.337]	1081	−1.042	0.298
Cannabis Use × Condition × FAAH Substrates PC	1.314	0.698	[0.866, 1.698]	1081	1.882	0.06
Condition × 2-AG × FAAH Substrates PC	−0.474	0.255	[−0.620, −0.325]	1081	−1.860	0.063
Sex × Condition × 2-AG	1.44	0.941	[1.003, 1.887]	1081	1.53	0.126
Random Components
Groups	Name	Variance	SD	ICC
ID	Intercept	1.64	1.28	0.573
	Condition	1.1	1.05
Residual		1.22	1.1
Random Parameter Correlations
Groups	Parameter 1	Parameter 2	Cov	Corr
ID	Intercept	Condition	0.071	0.266
Estimated Marginal Means – Condition × FAAH Substrates PC
Estimated Marginal Means – Condition × FAAH Substrates PC
Condition	FAAH Substrates PC	Mean	SE	95% CI	df
Control	Mean − 1 SD	3.18	0.302	[3.01, 3.39]	47
Control	Mean	3.33	0.26	[3.21, 3.50]	47
Control	Mean + 1 SD	3.49	0.342	[3.32, 3.70]	47
Placebo	Mean − 1 SD	3.04	0.373	[2.82, 3.22]	47
Placebo	Mean	2.5	0.286	[2.36, 2.60]	47
Placebo	Mean + 1 SD	1.96	0.366	[1.76, 2.14]	47
Note. Number of observations = 1152; Number of groups (ID) = 48. All covariates are standardized. FAAH Substrates PC = principal component of FAAH substrate changes (AEA, PEA, OEA); 2-AG = 2-arachidonoylglycerol; P = placebo; C = control; M = male; F = female; Y = yes; N = no; SE = standard error; CI = confidence interval; SD = standard deviation; ICC = intraclass correlation coefficient.
