## Supplementary material for "The Endocannabinoid System’s Contribution to Placebo Analgesia": Table S3

### Sheet: Sheet1
Table S3. Linear mixed model results for pain ratings predicted by changes in AEA and condition.
Model Fit
Type	R²	df	LRT χ²	p
Conditional	0.695	36	995.448	<.001
Marginal	0.218	32	43.014	0.092
Fixed Effects Omnibus Tests
Effect	F	df	df (res)	p
Cannabis Use	2.526	1	38	0.12
A Allele	2.387	1	38	0.131
Sex	0.975	1	38	0.33
Condition	10.623	1	1081	0.001
Testing Time	0.073	1	38	0.789
AEA	0.652	1	1081	0.419
2-AG	0.585	1	1081	0.445
A Allele × AEA	0.246	1	1081	0.62
AEA × 2-AG	5.723	1	1081	0.017
Cannabis Use × A Allele	0.315	1	38	0.578
Cannabis Use × 2-AG	0.758	1	1081	0.384
Cannabis Use × AEA	2.573	1	1081	0.109
A Allele × Sex	0.048	1	38	0.828
Sex × AEA	2.222	1	1081	0.136
Sex × 2-AG	1.779	1	1081	0.183
Cannabis Use × Sex	0.912	1	38	0.346
A Allele × Testing Time	0.264	1	38	0.61
Cannabis Use × Testing Time	0.417	1	38	0.523
Testing Time × AEA	0.337	1	1081	0.562
Testing Time × 2-AG	0.633	1	1081	0.426
Cannabis Use × Condition	0.299	1	1081	0.585
A Allele × Condition	0.003	1	1081	0.959
Sex × Condition	3.619	1	1081	0.057
Condition × Testing Time	3.22	1	1081	0.073
Condition × AEA	1.967	1	1081	0.161
Condition × 2-AG	0.413	1	1081	0.52
A Allele × 2-AG	0.057	1	1081	0.812
A Allele × Condition × AEA	0.378	1	1081	0.539
Sex × Condition × AEA	1.738	1	1081	0.188
Cannabis Use × Condition × AEA	0.074	1	1081	0.786
Condition × AEA × 2-AG	2.373	1	1081	0.124
Sex × Condition × 2-AG	2.428	1	1081	0.119
Parameter Estimates
Parameter	Estimate	SE	95% CI	df	t	p
Intercept	3.152	0.255	[2.651, 3.652]	1081	12.356	<.001
Cannabis Use (Y – N)	−0.694	0.437	[−1.579, 0.190]	38	−1.590	0.12
A Allele (Y – N)	0.66	0.427	[−0.205, 1.525]	38	1.545	0.131
Sex (M – F)	0.409	0.414	[−0.430, 1.248]	38	0.988	0.33
Condition (P – C)	−0.814	0.25	[−1.304, −0.324]	1081	−3.259	0.001
Testing Time	0.056	0.207	[−0.363, 0.474]	38	0.27	0.789
AEA	−0.116	0.143	[−0.397, 0.166]	1081	−0.808	0.419
2-AG	0.139	0.181	[−0.217, 0.494]	1081	0.765	0.445
A Allele × AEA	−0.154	0.311	[−0.763, 0.455]	1081	−0.496	0.62
AEA × 2-AG	−0.548	0.229	[−0.997, −0.099]	1081	−2.392	0.017
Cannabis Use × A Allele	−0.525	0.935	[−2.419, 1.369]	38	−0.561	0.578
Cannabis Use × 2-AG	−0.327	0.375	[−1.063, 0.410]	1081	−0.871	0.384
Cannabis Use × AEA	0.429	0.268	[−0.096, 0.954]	1081	1.604	0.109
A Allele × Sex	0.19	0.868	[−1.567, 1.948]	38	0.219	0.828
Sex × AEA	−0.429	0.288	[−0.993, 0.136]	1081	−1.491	0.136
Sex × 2-AG	0.531	0.398	[−0.250, 1.312]	1081	1.334	0.183
Cannabis Use × Sex	0.862	0.902	[−0.965, 2.688]	38	0.955	0.346
A Allele × Testing Time	0.267	0.52	[−0.785, 1.319]	38	0.514	0.61
Cannabis Use × Testing Time	−0.336	0.521	[−1.391, 0.718]	38	−0.646	0.523
Testing Time × AEA	−0.102	0.176	[−0.448, 0.243]	1081	−0.581	0.562
Testing Time × 2-AG	0.182	0.228	[−0.266, 0.629]	1081	0.796	0.426
Cannabis Use × Condition	−0.288	0.527	[−1.322, 0.746]	1081	−0.547	0.585
A Allele × Condition	0.027	0.522	[−0.998, 1.051]	1081	0.051	0.959
Sex × Condition	0.965	0.507	[−0.030, 1.961]	1081	1.902	0.057
Condition × Testing Time	0.49	0.273	[−0.046, 1.026]	1081	1.794	0.073
Condition × AEA	−0.543	0.387	[−1.304, 0.217]	1081	−1.403	0.161
Condition × 2-AG	−0.256	0.398	[−1.036, 0.525]	1081	−0.643	0.52
A Allele × 2-AG	0.085	0.355	[−0.612, 0.781]	1081	0.238	0.812
A Allele × Condition × AEA	0.46	0.748	[−1.008, 1.928]	1081	0.615	0.539
Sex × Condition × AEA	−1.040	0.789	[−2.588, 0.508]	1081	−1.318	0.188
Cannabis Use × Condition × AEA	−0.198	0.729	[−1.629, 1.233]	1081	−0.271	0.786
Condition × AEA × 2-AG	−0.470	0.305	[−1.068, 0.129]	1081	−1.540	0.124
Sex × Condition × 2-AG	1.544	0.991	[−0.400, 3.487]	1081	1.558	0.119
Random Components
Groups	Name	Variance	SD	ICC
ID	Intercept	1.53	1.24	0.557
	Condition	1.49	1.22
Residual		1.22	1.1
Random Parameter Correlations
Groups	Parameter 1	Parameter 2	Cov	Corr
ID	Intercept	Condition	0.066	0.256
Note. Number of observations = 1152; Number of groups (ID) = 48. All covariates are standardized. AEA = anandamide; 2-AG = 2-arachidonoylglycerol; P = placebo; C = control; M = male; F = female; Y = yes; N = no; SE = standard error; CI = confidence interval; SD = standard deviation; ICC = intraclass correlation coefficient.
