## Supplementary material for "The Endocannabinoid System’s Contribution to Placebo Analgesia": Table S1

### Sheet: Sheet1
Table S1. Linear mixed model results for pain ratings association with baseline eCBs and condition.
Model Fit
Type	R²	df	LRT χ²	p
Conditional	0.721	36	996.378	<.001
Marginal	0.208	32	43.944	0.078
Fixed Effects Omnibus Tests
Effect	F	df	df (res)	p
Cannabis Use	2.211	1	27	0.149
A Allele	1.493	1	27	0.232
Sex	0.089	1	27	0.768
Condition	19.143	1	1092	<.001
Testing Time	0.433	1	27	0.516
Baseline 2-AG	0.53	1	27	0.473
Baseline FAAH Substrates	0.057	1	27	0.812
A Allele × Baseline FAAH Substrates	5.197	1	27	0.031
Cannabis Use × A Allele	0.508	1	27	0.482
Cannabis Use × Baseline 2-AG	0.071	1	27	0.792
Cannabis Use × Baseline FAAH Substrates	0.133	1	27	0.718
Cannabis Use × Sex	1.531	1	27	0.227
Sex × Baseline FAAH Substrates	0.106	1	27	0.747
Sex × Baseline 2-AG	0.011	1	27	0.917
A Allele × Testing Time	0.487	1	27	0.491
Cannabis Use × Testing Time	0.241	1	27	0.628
Testing Time × Baseline 2-AG	1.875	1	27	0.182
Testing Time × Baseline FAAH Substrates	1.492	1	27	0.232
Cannabis Use × Condition	0.02	1	1092	0.888
A Allele × Condition	0.034	1	1092	0.854
Sex × Condition	4.082	1	1092	0.044
Condition × Testing Time	6.362	1	1092	0.012
Condition × Baseline FAAH Substrates	0.011	1	1092	0.916
Condition × Baseline 2-AG	0.765	1	1092	0.382
Baseline 2-AG × Baseline FAAH Substrates	0.699	1	27	0.411
A Allele × Sex	0.094	1	27	0.761
A Allele × Baseline 2-AG	0.076	1	27	0.785
A Allele × Condition × Baseline FAAH Substrates	0.133	1	1092	0.715
Sex × Condition × Baseline FAAH Substrates	0.002	1	1092	0.963
Cannabis Use × Condition × Baseline FAAH Substrates	0.007	1	1092	0.931
Condition × Baseline 2-AG × Baseline FAAH Substrates	1.423	1	1092	0.233
Sex × Condition × Baseline 2-AG	0.952	1	1092	0.329
Parameter Estimates
Parameter	Estimate	SE	95% CI	df	t	p
Intercept	3.186	0.338	[2.523, 3.849]	1092	9.429	<.001
Cannabis Use (Y – N)	−0.818	0.55	[−1.947, 0.311]	27	−1.487	0.149
A Allele (Y – N)	0.658	0.538	[−0.447, 1.762]	27	1.222	0.232
Sex (M – F)	0.144	0.485	[−0.850, 1.139]	27	0.298	0.768
Condition (P – C)	−1.010	0.231	[−1.464, −0.557]	1092	−4.375	<.001
Testing Time	0.154	0.234	[−0.326, 0.634]	27	0.658	0.516
Baseline 2-AG	−0.253	0.348	[−0.967, 0.461]	27	−0.728	0.473
Baseline FAAH Substrates	0.075	0.314	[−0.570, 0.720]	27	0.24	0.812
A Allele × Baseline FAAH Substrates	−1.374	0.603	[−2.610, −0.137]	27	−2.280	0.031
Cannabis Use × A Allele	−0.885	1.241	[−3.432, 1.662]	27	−0.713	0.482
Cannabis Use × Baseline 2-AG	−0.229	0.859	[−1.992, 1.534]	27	−0.266	0.792
Cannabis Use × Baseline FAAH Substrates	0.255	0.699	[−1.179, 1.688]	27	0.365	0.718
Cannabis Use × Sex	1.349	1.091	[−0.889, 3.587]	27	1.237	0.227
Sex × Baseline FAAH Substrates	−0.222	0.682	[−1.623, 1.178]	27	−0.326	0.747
Sex × Baseline 2-AG	0.069	0.653	[−1.270, 1.408]	27	0.106	0.917
A Allele × Testing Time	0.497	0.712	[−0.964, 1.959]	27	0.698	0.491
Cannabis Use × Testing Time	−0.341	0.695	[−1.768, 1.086]	27	−0.491	0.628
Testing Time × Baseline 2-AG	0.411	0.3	[−0.205, 1.026]	27	1.369	0.182
Testing Time × Baseline FAAH Substrates	−0.353	0.289	[−0.945, 0.240]	27	−1.222	0.232
Cannabis Use × Condition	−0.066	0.466	[−0.980, 0.848]	1092	−0.141	0.888
A Allele × Condition	−0.089	0.483	[−1.038, 0.859]	1092	−0.184	0.854
Sex × Condition	0.853	0.422	[0.025, 1.681]	1092	2.02	0.044
Condition × Testing Time	0.541	0.215	[0.120, 0.962]	1092	2.522	0.012
Condition × Baseline FAAH Substrates	−0.027	0.253	[−0.522, 0.469]	1092	−0.106	0.916
Condition × Baseline 2-AG	−0.247	0.282	[−0.801, 0.307]	1092	−0.875	0.382
Baseline 2-AG × Baseline FAAH Substrates	0.242	0.29	[−0.352, 0.837]	27	0.836	0.411
A Allele × Sex	−0.349	1.138	[−2.684, 1.986]	27	−0.307	0.761
A Allele × Baseline 2-AG	0.224	0.812	[−1.443, 1.890]	27	0.275	0.785
A Allele × Condition × Baseline FAAH Substrates	−0.162	0.442	[−1.030, 0.707]	1092	−0.365	0.715
Sex × Condition × Baseline FAAH Substrates	−0.029	0.616	[−1.237, 1.180]	1092	−0.047	0.963
Cannabis Use × Condition × Baseline FAAH Substrates	−0.048	0.558	[−1.142, 1.046]	1092	−0.086	0.931
Condition × Baseline 2-AG × Baseline FAAH Substrates	0.301	0.252	[−0.194, 0.796]	1092	1.193	0.233
Sex × Condition × Baseline 2-AG	0.481	0.493	[−0.487, 1.449]	1092	0.976	0.329
Random Components
Groups	Name	Variance	SD	ICC
ID	Intercept	1.85	1.36	0.603
	Condition	1.58	1.26
Residual		1.22	1.1
Random Parameter Correlations
Groups	Parameter 1	Parameter 2	Cov	Corr
ID	Intercept	Condition	0.11	0.332
Note. Number of observations = 1152; Number of groups (ID) = 48. FAAH Substrates = principal component of baseline FAAH substrates (AEA, PEA, OEA); 2-AG = 2-arachidonoylglycerol; P = placebo; C = control; M = male; F = female; Y = yes; N = no; SE = standard error; CI = confidence interval; SD = standard deviation; ICC = intraclass correlation coefficient.
